# Ultra-efficient, unified discovery from microbial sequencing with SPLASH and precise statistical assembly

**DOI:** 10.1101/2024.01.18.576133

**Authors:** George Henderson, Adam Gudys, Tavor Baharav, Punit Sundaramurthy, Marek Kokot, Peter L. Wang, Sebastian Deorowicz, Allison F. Carey, Julia Salzman

## Abstract

Bacteria comprise > 12% of Earth’s biomass and profoundly impact human and planetary health.^1^ Many key biological functions of microbes, and functions differentiating strains, are conferred or modified by genome plasticity including mobilization of genetic elements, phage integration, and CRISPR arrays. Characterizing each of these processes is time-consuming and requires custom bioinformatic workflows ill-suited to enable discovery of new sources of genetic diversity or to uncover which elements are active. Further, strain typing of bacterial species and approaches to discriminate sub-populations remain time-consuming and resource intensive. Here, we show that SPLASH, our published approach for reference-free discovery and analysis directly from raw reads, and an improved statistical assembly algorithm, compactors, unify diverse tasks in microbial sequence analysis: discovering new mobile elements and CRISPR arrays missing from any reference, and generating rapid, metadata-free strain typing of diverse bacteria. SPLASH and compactors together constitute a new general discovery tool for biological discovery in the microbial world.
