## Supplementary material for "Ultra-efficient, unified discovery from microbial sequencing with SPLASH and precise statistical assembly": Table 2

	dataset	non_crispr_anchs	crispr_anchs	crispr_mean_entropy	non_crispr_mean_entropy	crispr_effect_size	non_crispr_effect_size	crispr_hamming_max_target	non_crispr_hamming_max_target	ks_test_pval	input
2	E. coli (GenomeTrakr, PRJNA230969)	7459	100	3.0923392999999995	2.5127217106850783	0.9740598600000001	0.9722249481163694	6.3079950999999985	1.936063916208607	3.8287086058682475e-24	Table 1d
4	IBDMDB	8056	60	3.8452988333333327	2.8032034558093346	0.9958249833333332	0.9965068270854022	7.5178199999999995	3.517522757820258	2.674205786260636e-14	Table 1c
6	Group A Streptococcus (Southon et al. 2020)	7892	37	2.2988335135135136	1.753915828687278	0.9762746756756757	0.9940069434870755	4.275107702702703	1.4157518227318804	1.651398468651497e-08	Table 1e
7	V. cholerae (LeGault et al. 2021)	3361	67	3.0834379104477616	2.1775428979470397	0.9789327014925372	0.9694659797679261	7.5022971641791045	1.7577502427848857	1.2871920800477643e-21	Table 1b
8	Listeria (Maury et al. 2016)	7131	68	4.174249852941177	2.796122741550975	0.9696458970588236	0.9502579925676623	4.886566897058824	1.65369564871687	3.3485530163069414e-07	Table 1a
