## Supplemental File 1 for "Ultra-efficient, unified discovery from microbial sequencing with SPLASH and precise statistical assembly": SPLASH_2.0.3_running_info_microbial_datasets (Supplemental File 1A).tsv

FASTQ count	sum FASTQ read count (millions)	sum FASTQ compressed size (Gb)	SPLASH peak memory usage (Gb)	SPLASH runtime (minutes)	SPLASH-called anchors	dataset
302	4798.719487	363.793262934	52.27	332.47	143573902	Capsule Intestinal Profiling (Shalon et al. 2023)
270	246.220438	40.603163439	21.54	39.38	8859522	E. coli (GenomeTrakr, PRJNA230969)
1512	1998.487787	70.578679395	74.14	101.15	3395189	Group B Streptococcus (Chaguza et al. 2022)
1338	14587.329831	824.102057715	97.61	781.27	139222335	IBDMDB
2101	2616.113821	229.718648528	83.98	132.62	1497500	Group A Streptococcus (Kachroo et al. 2019)
69	1077.466242	73.268220006	22.14	22.27	3319988	Listeria (Maury et al. 2016)
1515	1999.209847	178.75259723	58.95	93.43	1892133	Group A Streptococcus (Southon et al. 2020)
909	2099.652437	129.905726525	50.34	75.12	3201850	Streptococcus pneumoniae (Chaguze et al. 2020)
450	1229.960667	102.085831303	1.31	4.6	951478	Tuberculosis, Lineage 2 (CRyPTIC)
54	103.47567	8.818869269	5.88	9.27	232721	Tuberculosis, Lineage 3 (CRyPTIC)
283	405.69421	33.801046598	20.54	33.97	2813823	V. cholerae (LeGault et al. 2021)
