## Supplemental File 5 for "Ultra-efficient, unified discovery from microbial sequencing with SPLASH and precise statistical assembly": downstream_anchtargs_Capsule_anch_counts_ge5_bestBLAST_out (Supplemental File 5J).txt

	target	compactor	pqc	pident	staxids	evalue	qstart	qend	sacc
0	AAACCAACAATGTAC	CTCCTAGCCCAGGGCAACACCCTGGGTAAACCAACAATGTAC	59.523809523809526	100.0	Segatella copri strain H-2383 chromosome	0.023	3	27	4454319
1	ATAAACAACATTTCC	CTCCTAGCCCAGGGCAACACCCTGGGTATAAACAACATTTCC	59.523809523809526	100.0	Segatella copri strain HDE06 chromosome, complete genome	0.023	1	25	4260683
2	ATAAACAGCAATCAG	CTCCTAGCCCAGGGCAACACCCTGGGTATAAACAGCAATCAG	59.523809523809526	100.0	Segatella copri strain HDE06 chromosome, complete genome	0.023	1	25	4260683
3	ATAAACAGCATTTCG	CTCCTAGCCCAGGGCAACACCCTGGGTATAAACAGCATTTCG	59.523809523809526	100.0	Segatella copri strain HDE06 chromosome, complete genome	0.023	1	25	4260683
4	ATAATGGCAGTCAAC	CTCCTAGCCCAGGGCAACACCCTGGGTATAATGGCAGTCAAC	59.523809523809526	100.0	Segatella copri strain H-2383 chromosome	0.023	3	27	4454319
5	ATTAAGGATATATAT	CTCCTAGCCCAGGGCAACACCCTGGGTATTAAGGATATATAT	69.04761904761905	96.552	Segatella copri strain H-2477 chromosome	0.023	1	29	4250144
6	ATTAATGACATATAA	CTCCTAGCCCAGGGCAACACCCTGGGTATTAATGACATATAA	59.523809523809526	100.0	Segatella copri strain H-2379 chromosome	0.023	5	29	4679183
7	ATTAATGATATATAA	CTCCTAGCCCAGGGCAACACCCTGGGTATTAATGATATATAA	59.523809523809526	100.0	Segatella copri strain H-2383 chromosome	0.023	3	27	4454319
8	CAACCAACAATGTAC	CTCCTAGCCCAGGGCAACACCCTGGGTCAACCAACAATGTAC	59.523809523809526	100.0	Segatella copri DSM 18205 strain FDAARGOS_1573 chromosome, complete genome	0.023	3	27	3325535
9	CTTAATGATATATAA	CTCCTAGCCCAGGGCAACACCCTGGGTCTTAATGATATATAA	59.523809523809526	100.0	Segatella copri strain H-2383 chromosome	0.023	3	27	4454319
10	GTTTTTGGACGCAAG	CTCCTAGCCCAGGGCAACACCCTGGGTGTTTTTGGACGCAAG	59.523809523809526	100.0	Segatella copri strain H-2497 chromosome	0.023	3	27	4438848
11	TAGATAACAATAAGC	CTCCTAGCCCAGGGCAACACCCTGGGTTAGATAACAATAAGC	59.523809523809526	100.0	Segatella copri DSM 18205 strain FDAARGOS_1573 chromosome, complete genome	0.023	3	27	3325535
12	TAGATAACAATCAGC	CTCCTAGCCCAGGGCAACACCCTGGGTTAGATAACAATCAGC	69.04761904761905	96.552	Segatella copri strain HDE06 chromosome, complete genome	0.023	1	29	4260683
13	TAGATAACATTACGC	CTCCTAGCCCAGGGCAACACCCTGGGTTAGATAACATTACGC	59.523809523809526	100.0	Segatella copri DSM 18205 chromosome, complete genome	0.023	3	27	3325514
14	AAAAAGCGCATTCAA	CTCCTAGCCCAGGGCAACACCCTGGGTAAAAAGCGCATTCAA	59.523809523809526	100.0	Segatella copri strain H-2383 chromosome	0.023	3	27	4454319
15	AAAATAATTGCATTT	CTCCTAGCCCAGGGCAACACCCTGGGTAAAATAATTGCATTT	59.523809523809526	100.0	Segatella copri strain HDE06 chromosome, complete genome	0.023	1	25	4260683
16	AAATATAATTGCATT	CTCCTAGCCCAGGGCAACACCCTGGGTAAATATAATTGCATT	59.523809523809526	100.0	Segatella copri strain H-2379 chromosome	0.023	5	29	4679183
17	AATCATGAGCGCAAG	CTCCTAGCCCAGGGCAACACCCTGGGTAATCATGAGCGCAAG	59.523809523809526	100.0	Segatella copri strain HDE06 chromosome, complete genome	0.023	1	25	4260683
18	AATTACGGACACAAA	CTCCTAGCCCAGGGCAACACCCTGGGTAATTACGGACACAAA	59.523809523809526	100.0	Segatella copri strain HDE06 chromosome, complete genome	0.023	1	25	4260683
19	ATAATAGCAGACAGC	CTCCTAGCCCAGGGCAACACCCTGGGTATAATAGCAGACAGC	59.523809523809526	100.0	Segatella copri strain H-2383 chromosome	0.023	3	27	4454319
20	ATAATGGCAGTCAAT	CTCCTAGCCCAGGGCAACACCCTGGGTATAATGGCAGTCAAT	59.523809523809526	100.0	Segatella copri strain H-2383 chromosome	0.023	3	27	4454319
21	ATGCGATATAGAGAT	CTCCTAGCCCAGGGCAACACCCTGGGTATGCGATATAGAGAT	69.04761904761905	96.552	Segatella copri strain H-2379 chromosome	0.023	1	29	4679183
22	ATTAAGGCGTTGTCC	CTCCTAGCCCAGGGCAACACCCTGGGTATTAAGGCGTTGTCC	59.523809523809526	100.0	Segatella copri strain HDE06 chromosome, complete genome	0.023	1	25	4260683
23	ATTAGGGCGTTGTCC	CTCCTAGCCCAGGGCAACACCCTGGGTATTAGGGCGTTGTCC	59.523809523809526	100.0	Segatella copri strain H-2489 chromosome	0.023	5	29	4231262
24	ATTATTGGCATATAC	CTCCTAGCCCAGGGCAACACCCTGGGTATTATTGGCATATAC	69.04761904761905	96.552	Segatella copri strain H-2477 chromosome	0.023	1	29	4250144
25	TAAACATATAAATAA	CTCCTAGCCCAGGGCAACACCCTGGGTTAAACATATAAATAA	59.523809523809526	100.0	Segatella copri strain HDE06 chromosome, complete genome	0.023	1	25	4260683
26	TAAGATGGACGCAAG	CTCCTAGCCCAGGGCAACACCCTGGGTTAAGATGGACGCAAG	59.523809523809526	100.0	Segatella copri strain H-2497 chromosome	0.023	3	27	4438848
27	TATAATGGCAATCAG	CTCCTAGCCCAGGGCAACACCCTGGGTTATAATGGCAATCAG	69.04761904761905	96.552	Segatella copri strain HDE06 chromosome, complete genome	0.023	1	29	4260683
28	TGAAAACGCAATCAA	CTCCTAGCCCAGGGCAACACCCTGGGTTGAAAACGCAATCAA	59.523809523809526	100.0	Segatella copri DSM 18205 strain FDAARGOS_1573 chromosome, complete genome	0.023	3	27	3325535
29	TGTCATAGGCGCTAA	CTCCTAGCCCAGGGCAACACCCTGGGTTGTCATAGGCGCTAA	59.523809523809526	100.0	Segatella copri strain H-2497 chromosome	0.023	3	27	4438848
30	TTACAAGGTATATAG	CTCCTAGCCCAGGGCAACACCCTGGGTTTACAAGGTATATAG	59.523809523809526	100.0	Segatella copri strain H-2497 chromosome	0.023	3	27	4438848
31	AAACTAGCTGTGTAC	CTCCTAGCCCAGGGCAACACCCTGGGTAAACTAGCTGTGTAC	59.523809523809526	100.0	Segatella copri strain H-2489 chromosome	0.023	5	29	4231262
32	AATCCAGCTATGTAC	CTCCTAGCCCAGGGCAACACCCTGGGTAATCCAGCTATGTAC	59.523809523809526	100.0	Segatella copri strain H-2383 chromosome	0.023	3	27	4454319
33	ACAAACAGCAACCAT	CTCCTAGCCCAGGGCAACACCCTGGGTACAAACAGCAACCAT	59.523809523809526	100.0	Segatella copri strain HDE06 chromosome, complete genome	0.023	1	25	4260683
34	ATAATTGGATTTTTA	CTCCTAGCCCAGGGCAACACCCTGGGTATAATTGGATTTTTA	59.523809523809526	100.0	Segatella copri strain H-2383 chromosome	0.023	3	27	4454319
35	ATTAATAACATATAA	CTCCTAGCCCAGGGCAACACCCTGGGTATTAATAACATATAA	59.523809523809526	100.0	Segatella copri strain YF2 chromosome	0.023	5	29	3748729
36	ATTTTTGGACGCAAG	CTCCTAGCCCAGGGCAACACCCTGGGTATTTTTGGACGCAAG	69.04761904761905	96.552	Segatella copri strain H-2379 chromosome	0.023	1	29	4679183
37	GGTTAGGGTCGCAAA	CTCCTAGCCCAGGGCAACACCCTGGGTGGTTAGGGTCGCAAA	59.523809523809526	100.0	Segatella copri strain HDE06 chromosome, complete genome	0.023	1	25	4260683
38	TAAATATGCAACCAA	CTCCTAGCCCAGGGCAACACCCTGGGTTAAATATGCAACCAA	59.523809523809526	100.0	Segatella copri DSM 18205 chromosome, complete genome	0.023	3	27	3325514
39	TGGTAGGGTCGCAAA	CTCCTAGCCCAGGGCAACACCCTGGGTTGGTAGGGTCGCAAA	59.523809523809526	100.0	Segatella copri DSM 18205 chromosome, complete genome	0.023	3	27	3325514
40	TGTTAGGGTCGCAAA	CTCCTAGCCCAGGGCAACACCCTGGGTTGTTAGGGTCGCAAA	59.523809523809526	100.0	Segatella copri strain HDE06 chromosome, complete genome	0.023	1	25	4260683
41	AATAAAGGACGCAAA	CTCCTAGCCCAGGGCAACACCCTGGGTAATAAAGGACGCAAA	59.523809523809526	100.0	Segatella copri strain H-2383 chromosome	0.023	3	27	4454319
42	ATAAACAACATTTCA	CTCCTAGCCCAGGGCAACACCCTGGGTATAAACAACATTTCA	59.523809523809526	100.0	Segatella copri strain H-2383 chromosome	0.023	3	27	4454319
43	ATAAGAGAAAATCAG	CTCCTAGCCCAGGGCAACACCCTGGGTATAAGAGAAAATCAG	59.523809523809526	100.0	Segatella copri strain HDE06 chromosome, complete genome	0.023	1	25	4260683
44	CAATGAGCGAAGAAC	CTCCTAGCCCAGGGCAACACCCTGGGTCAATGAGCGAAGAAC	59.523809523809526	100.0	Segatella copri strain H-2383 chromosome	0.023	3	27	4454319
45	TAACAGCAAACAACC	CTCCTAGCCCAGGGCAACACCCTGGGTTAACAGCAAACAACC	59.523809523809526	100.0	Segatella copri DSM 18205 chromosome, complete genome	0.023	3	27	3325514
46	TATATGTAGTTACAA	CTCCTAGCCCAGGGCAACACCCTGGGTTATATGTAGTTACAA	59.523809523809526	100.0	Segatella copri DSM 18205 strain FDAARGOS_1573 chromosome, complete genome	0.023	3	27	3325535
47	TGTTAGGGTCGCGAA	CTCCTAGCCCAGGGCAACACCCTGGGTTGTTAGGGTCGCGAA	59.523809523809526	100.0	Segatella copri DSM 18205 chromosome, complete genome	0.023	3	27	3325514
48	TTAGAATGTGGTATA	CTCCTAGCCCAGGGCAACACCCTGGGTTTAGAATGTGGTATA	59.523809523809526	100.0	Segatella copri DSM 18205 strain FDAARGOS_1573 chromosome, complete genome	0.023	3	27	3325535
49	ACACATCGCAATCAG	CTCCTAGCCCAGGGCAACACCCTGGGTACACATCGCAATCAG	59.523809523809526	100.0	Segatella copri strain H-2383 chromosome	0.023	3	27	4454319
50	ATAAACAGCAACCAG	CTCCTAGCCCAGGGCAACACCCTGGGTATAAACAGCAACCAG	59.523809523809526	100.0	Segatella copri strain HDE06 chromosome, complete genome	0.023	1	25	4260683
51	ATAAGCGCAAAATTA	CTCCTAGCCCAGGGCAACACCCTGGGTATAAGCGCAAAATTA	59.523809523809526	100.0	Segatella copri strain HDE06 chromosome, complete genome	0.023	1	25	4260683
52	ATAATAGAAAATCAG	CTCCTAGCCCAGGGCAACACCCTGGGTATAATAGAAAATCAG	59.523809523809526	100.0	Segatella copri strain H-2383 chromosome	0.023	3	27	4454319
53	ATTAAGACGTTGTCC	CTCCTAGCCCAGGGCAACACCCTGGGTATTAAGACGTTGTCC	69.04761904761905	96.552	Segatella copri strain H-2477 chromosome	0.023	1	29	4250144
54	ATTAAGATGTTGTAT	CTCCTAGCCCAGGGCAACACCCTGGGTATTAAGATGTTGTAT	59.523809523809526	100.0	Segatella copri strain YF2 chromosome	0.023	5	29	3748729
55	ATTATGATGGATACA	CTCCTAGCCCAGGGCAACACCCTGGGTATTATGATGGATACA	59.523809523809526	100.0	Segatella copri strain YF2 chromosome	0.023	5	29	3748729
56	CTATAGCCACCCCAC	CTCCTAGCCCAGGGCAACACCCTGGGTCTATAGCCACCCCAC	59.523809523809526	100.0	Segatella copri DSM 18205 strain FDAARGOS_1573 chromosome, complete genome	0.023	3	27	3325535
57	TAAAACAGCAAACAC	CTCCTAGCCCAGGGCAACACCCTGGGTTAAAACAGCAAACAC	59.523809523809526	100.0	Segatella copri strain H-2497 chromosome	0.023	3	27	4438848
58	TAAGCATTCCATCTA	CTCCTAGCCCAGGGCAACACCCTGGGTTAAGCATTCCATCTA	59.523809523809526	100.0	Segatella copri DSM 18205 chromosome, complete genome	0.023	3	27	3325514
59	TAGATCCAGCAAACA	CTCCTAGCCCAGGGCAACACCCTGGGTTAGATCCAGCAAACA	69.04761904761905	96.552	Segatella copri strain HDE06 chromosome, complete genome	0.023	1	29	4260683
60	TAGCCATCCAACAAA	CTCCTAGCCCAGGGCAACACCCTGGGTTAGCCATCCAACAAA	59.523809523809526	100.0	Segatella copri strain HDE06 chromosome, complete genome	0.023	1	25	4260683
61	TGAAAACGCAATTAA	CTCCTAGCCCAGGGCAACACCCTGGGTTGAAAACGCAATTAA	59.523809523809526	100.0	Segatella copri DSM 18205 strain FDAARGOS_1573 chromosome, complete genome	0.023	3	27	3325535
62	TTTTATGGGCGCAAA	CTCCTAGCCCAGGGCAACACCCTGGGTTTTTATGGGCGCAAA	59.523809523809526	100.0	Segatella copri DSM 18205 strain FDAARGOS_1573 chromosome, complete genome	0.023	3	27	3325535
63	AATTACGGACGCAAA	CTCCTAGCCCAGGGCAACACCCTGGGTAATTACGGACGCAAA	59.523809523809526	100.0	Segatella copri strain HDE06 chromosome, complete genome	0.023	1	25	4260683
64	ATAAACAGCATTTCA	CTCCTAGCCCAGGGCAACACCCTGGGTATAAACAGCATTTCA	59.523809523809526	100.0	Segatella copri strain H-2383 chromosome	0.023	3	27	4454319
65	ATTAGGACGTTGTCC	CTCCTAGCCCAGGGCAACACCCTGGGTATTAGGACGTTGTCC	59.523809523809526	100.0	Segatella copri strain HDE06 chromosome, complete genome	0.023	1	25	4260683
66	ATTAGGGCGTTGTTC	CTCCTAGCCCAGGGCAACACCCTGGGTATTAGGGCGTTGTTC	59.523809523809526	100.0	Segatella copri strain YF2 chromosome	0.023	5	29	3748729
67	ATTAATGAAATATAA	CTCCTAGCCCAGGGCAACACCCTGGGTATTAATGAAATATAA	59.523809523809526	100.0	Segatella copri strain H-2477 chromosome	0.023	5	29	4250144
