## Supplemental File 5 for "Ultra-efficient, unified discovery from microbial sequencing with SPLASH and precise statistical assembly": downstream_anchtargs_IBDMDB_anch_counts_ge5_bestBLAST_out (Supplemental File 5N).txt

	target	compactor	pqc	pident	staxids	evalue	qstart	qend	sacc
0	AAAGGTGCATTTTAT	CTCCTAGCCCAGGGCAACACCCTGGGTAAAGGTGCATTTTAT	59.523809523809526	100.0	Segatella copri strain HDE06 chromosome, complete genome	0.023	1	25	4260683
1	GATAGAGCATTTGAT	CTCCTAGCCCAGGGCAACACCCTGGGTGATAGAGCATTTGAT	59.523809523809526	100.0	Segatella copri DSM 18205 strain FDAARGOS_1573 chromosome, complete genome	0.023	3	27	3325535
2	GATAGAGCTTTTGCG	CTCCTAGCCCAGGGCAACACCCTGGGTGATAGAGCTTTTGCG	59.523809523809526	100.0	Segatella copri strain HDE06 chromosome, complete genome	0.023	1	25	4260683
3	GATAGTGCATTTAAT	CTCCTAGCCCAGGGCAACACCCTGGGTGATAGTGCATTTAAT	59.523809523809526	100.0	Segatella copri strain HDE06 chromosome, complete genome	0.023	1	25	4260683
4	GATAGTGCATTTGAT	CTCCTAGCCCAGGGCAACACCCTGGGTGATAGTGCATTTGAT	59.523809523809526	100.0	Segatella copri DSM 18205 strain FDAARGOS_1573 chromosome, complete genome	0.023	3	27	3325535
5	GATAGTGCATTTTTA	CTCCTAGCCCAGGGCAACACCCTGGGTGATAGTGCATTTTTA	59.523809523809526	100.0	Segatella copri strain H-2383 chromosome	0.023	3	27	4454319
6	GATTGTGCATTTTGG	CTCCTAGCCCAGGGCAACACCCTGGGTGATTGTGCATTTTGG	59.523809523809526	100.0	Segatella copri strain HDE06 chromosome, complete genome	0.023	1	25	4260683
7	GATTGTGCTTTTTAT	CTCCTAGCCCAGGGCAACACCCTGGGTGATTGTGCTTTTTAT	59.523809523809526	100.0	Segatella copri DSM 18205 strain FDAARGOS_1573 chromosome, complete genome	0.023	3	27	3325535
8	GGTAGTGCTTTTTAT	CTCCTAGCCCAGGGCAACACCCTGGGTGGTAGTGCTTTTTAT	59.523809523809526	100.0	Segatella copri strain H-2497 chromosome	0.023	3	27	4438848
9	GATGGTGCATTTTTG	CTCCTAGCCCAGGGCAACACCCTGGGTGATGGTGCATTTTTG	59.523809523809526	100.0	Segatella copri DSM 18205 chromosome, complete genome	0.023	3	27	3325514
10	AAAAGTGCATTTTTT	CTCCTAGCCCAGGGCAACACCCTGGGTAAAAGTGCATTTTTT	59.523809523809526	100.0	Segatella copri strain H-2379 chromosome	0.023	5	29	4679183
11	AATAGTGCATTTTCT	CTCCTAGCCCAGGGCAACACCCTGGGTAATAGTGCATTTTCT	59.523809523809526	100.0	Segatella copri strain H-2383 chromosome	0.023	3	27	4454319
12	CATCATGCATTTTAT	CTCCTAGCCCAGGGCAACACCCTGGGTCATCATGCATTTTAT	59.523809523809526	100.0	Segatella copri strain H-2497 chromosome	0.023	3	27	4438848
13	CATCATGCATTTTTT	CTCCTAGCCCAGGGCAACACCCTGGGTCATCATGCATTTTTT	59.523809523809526	100.0	Segatella copri strain HDE06 chromosome, complete genome	0.023	1	25	4260683
14	CATCTTGCATTTTAT	CTCCTAGCCCAGGGCAACACCCTGGGTCATCTTGCATTTTAT	59.523809523809526	100.0	Segatella copri strain H-2497 chromosome	0.023	3	27	4438848
15	GATAGAACTTTTTGT	CTCCTAGCCCAGGGCAACACCCTGGGTGATAGAACTTTTTGT	59.523809523809526	100.0	Segatella copri strain H-2383 chromosome	0.023	3	27	4454319
16	GATAGTGCATTTGCT	CTCCTAGCCCAGGGCAACACCCTGGGTGATAGTGCATTTGCT	59.523809523809526	100.0	Segatella copri strain H-2497 chromosome	0.023	3	27	4438848
17	GATAGTGCATTTTAT	CTCCTAGCCCAGGGCAACACCCTGGGTGATAGTGCATTTTAT	59.523809523809526	100.0	Segatella copri DSM 18205 strain FDAARGOS_1573 chromosome, complete genome	0.023	3	27	3325535
18	GATAGTGCATTTTCT	CTCCTAGCCCAGGGCAACACCCTGGGTGATAGTGCATTTTCT	59.523809523809526	100.0	Segatella copri DSM 18205 strain FDAARGOS_1573 chromosome, complete genome	0.023	3	27	3325535
19	GATAGTGCTTTTTAT	CTCCTAGCCCAGGGCAACACCCTGGGTGATAGTGCTTTTTAT	59.523809523809526	100.0	Segatella copri strain H-2497 chromosome	0.023	3	27	4438848
20	GATCGTGCATTTTAT	CTCCTAGCCCAGGGCAACACCCTGGGTGATCGTGCATTTTAT	59.523809523809526	100.0	Segatella copri strain H-2383 chromosome	0.023	3	27	4454319
21	GATCGTGCATTTTCT	CTCCTAGCCCAGGGCAACACCCTGGGTGATCGTGCATTTTCT	59.523809523809526	100.0	Segatella copri DSM 18205 chromosome, complete genome	0.023	3	27	3325514
22	GATTGGGCATTTTCT	CTCCTAGCCCAGGGCAACACCCTGGGTGATTGGGCATTTTCT	59.523809523809526	100.0	Segatella copri strain H-2383 chromosome	0.023	3	27	4454319
23	GATTGTGCATTTGCT	CTCCTAGCCCAGGGCAACACCCTGGGTGATTGTGCATTTGCT	59.523809523809526	100.0	Segatella copri strain H-2383 chromosome	0.023	3	27	4454319
24	AATTGGGCATTTTCT	CTCCTAGCCCAGGGCAACACCCTGGGTAATTGGGCATTTTCT	59.523809523809526	100.0	Segatella copri strain HDE06 chromosome, complete genome	0.023	1	25	4260683
25	GAAGGTGCATTTTCT	CTCCTAGCCCAGGGCAACACCCTGGGTGAAGGTGCATTTTCT	59.523809523809526	100.0	Segatella copri DSM 18205 chromosome, complete genome	0.023	3	27	3325514
26	GATAGAGCTTTTTGT	CTCCTAGCCCAGGGCAACACCCTGGGTGATAGAGCTTTTTGT	59.523809523809526	100.0	Segatella copri strain HDE06 chromosome, complete genome	0.023	1	25	4260683
27	GATCTTGCATTTTCT	CTCCTAGCCCAGGGCAACACCCTGGGTGATCTTGCATTTTCT	59.523809523809526	100.0	Segatella copri DSM 18205 strain FDAARGOS_1573 chromosome, complete genome	0.023	3	27	3325535
28	GATTGGGCATTTGTA	CTCCTAGCCCAGGGCAACACCCTGGGTGATTGGGCATTTGTA	59.523809523809526	100.0	Segatella copri strain HDE06 chromosome, complete genome	0.023	1	25	4260683
29	GATTGTGCATTTTGT	CTCCTAGCCCAGGGCAACACCCTGGGTGATTGTGCATTTTGT	59.523809523809526	100.0	Segatella copri strain H-2383 chromosome	0.023	3	27	4454319
30	AATTGTGCATTTTCT	CTCCTAGCCCAGGGCAACACCCTGGGTAATTGTGCATTTTCT	59.523809523809526	100.0	Segatella copri strain HDE06 chromosome, complete genome	0.023	1	25	4260683
31	CATAGTGCATTTAAT	CTCCTAGCCCAGGGCAACACCCTGGGTCATAGTGCATTTAAT	59.523809523809526	100.0	Segatella copri strain H-2497 chromosome	0.023	3	27	4438848
32	CATAGTGCATTTTGG	CTCCTAGCCCAGGGCAACACCCTGGGTCATAGTGCATTTTGG	59.523809523809526	100.0	Segatella copri strain HDE06 chromosome, complete genome	0.023	1	25	4260683
33	GATAGTGCATTTGGG	CTCCTAGCCCAGGGCAACACCCTGGGTGATAGTGCATTTGGG	59.523809523809526	100.0	Segatella copri DSM 18205 strain FDAARGOS_1573 chromosome, complete genome	0.023	3	27	3325535
34	GATCGTGCATTTAAT	CTCCTAGCCCAGGGCAACACCCTGGGTGATCGTGCATTTAAT	59.523809523809526	100.0	Segatella copri DSM 18205 chromosome, complete genome	0.023	3	27	3325514
35	GATCGTGCATTTGGG	CTCCTAGCCCAGGGCAACACCCTGGGTGATCGTGCATTTGGG	59.523809523809526	100.0	Segatella copri DSM 18205 strain FDAARGOS_1573 chromosome, complete genome	0.023	3	27	3325535
36	GATCGTGCTTTTTAT	CTCCTAGCCCAGGGCAACACCCTGGGTGATCGTGCTTTTTAT	59.523809523809526	100.0	Segatella copri strain HDE06 chromosome, complete genome	0.023	1	25	4260683
37	AAAAGTGCGTTTTAT	CTCCTAGCCCAGGGCAACACCCTGGGTAAAAGTGCGTTTTAT	59.523809523809526	100.0	Segatella copri strain H-2383 chromosome	0.023	3	27	4454319
38	GAAGGTACATTTTCT	CTCCTAGCCCAGGGCAACACCCTGGGTGAAGGTACATTTTCT	59.523809523809526	100.0	Segatella copri strain H-2383 chromosome	0.023	3	27	4454319
39	GATCTTGCATTTTTT	CTCCTAGCCCAGGGCAACACCCTGGGTGATCTTGCATTTTTT	59.523809523809526	100.0	Segatella copri strain H-2383 chromosome	0.023	3	27	4454319
