## Supplemental File 5 for "Ultra-efficient, unified discovery from microbial sequencing with SPLASH and precise statistical assembly": downstream_compactors_Capsule_anch_counts_ge5_bestBLAST_out (Supplemental File 5F).txt

	compactor	pqc	pident	staxids	evalue	qend	sacc
0	CTCCTAGCCCAGGGCAACACCCTGGGTAAACCAACAATGTACAATACGCCCTGAAAGGGCAAAAGCTCCTAGCCCAGGGCA	32.098765432098766	100.0	Segatella copri strain H-2379 chromosome	0.018	26	4679183
1	CTCCTAGCCCAGGGCAACACCCTGGGTATAAACAACATTTCCCCCTGTCGCCCTGTAAGGGCAAAAGCTTTAAATATTATT	32.098765432098766	100.0	Segatella copri DSM 18205 chromosome, complete genome	0.018	74	3325514
2	CTCCTAGCCCAGGGCAACACCCTGGGTATAAACAGCAATCAGCAAGGCGCCCTGTAAGGGCGTGTGGAGCTTACTAGCAAA	32.098765432098766	100.0	Segatella copri strain H-2489 chromosome	0.018	26	4231262
3	CTCCTAGCCCAGGGCAACACCCTGGGTATAAACAGCATTTCGCCCTGCGCCCTGAAAGGGCAAAAGCTTTAAAATACATTT	32.098765432098766	100.0	Segatella copri strain H-2379 chromosome	0.018	26	4679183
4	CTCCTAGCCCAGGGCAACACCCTGGGTATAATGGCAGTCAACAAGACGCCCTGAAAGGGCAAAAACCTTCTTTTTAGGGGG	32.098765432098766	100.0	Segatella copri strain H-2379 chromosome	0.018	26	4679183
5	CTCCTAGCCCAGGGCAACACCCTGGGTATAATGGCAGTCAACAAGACGCCCTGAAAGGGCAAAAGCCTTCTTTTTAGGGGG	32.098765432098766	100.0	Segatella copri strain H-2379 chromosome	0.018	26	4679183
6	CTCCTAGCCCAGGGCAACACCCTGGGTATTAATGACATATAAACCAACGCCCTGAAAGGGCAAAAGCTTTACAATTATGGC	86.41975308641975	84.286	Segatella copri strain H-2379 chromosome	0.018	70	4679183
7	CTCCTAGCCCAGGGCAACACCCTGGGTATTAATGATATATAAACCAACGCCCTGAAAGGGCAAAAGCTTTACAATTATGGC	32.098765432098766	100.0	MAG TPA_asm: Caudoviricetes sp. isolate ctgcc8, partial genome	0.018	26	170404
8	CTCCTAGCCCAGGGCAACACCCTGGGTGTTTTTGGACGCAAGCCTGTCGCCCTGTAAGGGCAAAAGCTTTAATACCTAGTT	32.098765432098766	100.0	Segatella copri strain H-2383 chromosome	0.018	73	4454319
9	CTCCTAGCCCAGGGCAACACCCTGGGTAAAATAATTGCATTTAAAAACGCCCTGTAAGGGCAAAAGCTTTAAAAAAAATAT	32.098765432098766	100.0	Uncultured organism clone VC1CV28TR genomic sequence	0.018	73	730
10	CTCCTAGCCCAGGGCAACACCCTGGGTAATTACGGACACAAAACTGTCGCCCTGTAAGGGCAAAAGCATTTTATATTCTCG	32.098765432098766	100.0	MAG TPA_asm: Caudoviricetes sp. isolate ctgcc8, partial genome	0.018	26	170404
11	CTCCTAGCCCAGGGCAACACCCTGGGTAATTACGGACACAAACCTGTCGCCCTGTAAGGGCAAAAGCATTTTATATTCTCG	41.9753086419753	94.118	Segatella copri strain H-2383 chromosome	0.018	67	4454319
12	CTCCTAGCCCAGGGCAACACCCTGGGTACACATCGCAATCAGCCATGCGCCCTGTAAGGGCAAAAGCTTTATAAACAATAA	32.098765432098766	100.0	Segatella copri strain HDE06 chromosome, complete genome	0.018	73	4260683
13	CTCCTAGCCCAGGGCAACACCCTGGGTATTAAGATGTTGTATCCCTGCGCCCTGTAAGGGCAAAAGCCTTGAATATATGCT	32.098765432098766	100.0	MAG TPA_asm: Caudoviricetes sp. isolate ctgcc8, partial genome	0.018	26	170404
14	CTCCTAGCCCAGGGCAACACCCTGGGTAATTACGGACGCAAACCAGTCGCCCTGTAAGGGCAAAAGCATTTTATATTCTCG	32.098765432098766	100.0	MAG TPA_asm: Caudoviricetes sp. isolate ctgcc8, partial genome	0.018	26	170404
15	CTCCTAGCCCAGGGCAACACCCTGGGTATAAACAGCATTTCACCCTGTCGCCCTGTAAGGGCAAAAGCTTTAAATATTATT	32.098765432098766	100.0	Segatella copri strain H-2489 chromosome	0.018	74	4231262
16	CTCCTAGCCCAGGGCAACACCCTGGGTATTAATGAAATATAAACCAACGCCCTGTAAGGGCAAAAGCTTTAAAAATATTCG	32.098765432098766	100.0	Segatella copri DSM 18205 chromosome, complete genome	0.018	26	3325514
17	CTCCTAGCCCAGGGCAACACCCTGGGTATTAGGACGTTGTCCCCCTGCGCCCTGTAAGGGCAAAAGCCTTGAATATATGCT	32.098765432098766	100.0	Segatella copri strain H-2497 chromosome	0.018	28	4438848
18	CTCCTAGCCCAGGGCAACACCCTGGGTAAATATAATTGCATTTAATACGCCCTGTAAGGGCAAAAGCTTTTAAAAAAATAT	32.098765432098766	100.0	Segatella copri DSM 18205 strain FDAARGOS_1573 chromosome, complete genome	0.018	26	3325535
19	CTCCTAGCCCAGGGCAACACCCTGGGTATTAGGGCGTTGTCCCCCCTGCGCCCTGTAAGGGCAAAAGCCTTGAATATATGC	32.098765432098766	100.0	Segatella copri strain H-2383 chromosome	0.018	68	4454319
20	CTCCTAGCCCAGGGCAACACCCTGGGTATTATTGGCATATACAAAAACGCCCTGTAAGGGCAAAAGCTTTAAAAACATTAG	86.41975308641975	85.714	Segatella copri strain H-2383 chromosome	0.018	70	4454319
21	CTCCTAGCCCAGGGCAACACCCTGGGTTATAATGGCAATCAGCAAAGCGCCCTGTAAGGGCAAAAGCTTTTGTAAATATAT	86.41975308641975	85.714	MAG TPA_asm: Caudoviricetes sp. isolate ctYcJ9, partial genome	0.018	70	87290
22	CTCCTAGCCCAGGGCAACACCCTGGGTTGAAAACGCAATCAACAAAGTCGCCCTGTAAGGGCAAAAGCTTTCTAATGTTTT	32.098765432098766	100.0	MAG TPA_asm: Caudoviricetes sp. isolate ctMaN10, partial genome	0.018	72	101030
23	CTCCTAGCCCAGGGCAACACCCTGGGTTATAATGGCAATCAGCAAAGCGCCCTGTAAGGGCAAAAGCTCCTAGCCCAGGGC	33.33333333333333	100.0	MAG TPA_asm: Caudoviricetes sp. isolate ctYzb1, partial genome	0.004	27	99211
24	CTCCTAGCCCAGGGCAACACCCTGGGTATGCGATATAGAGATGGTACTAACGCCCTGTAAGGGCAAAAACTTCTATACAGC	32.098765432098766	100.0	Segatella copri DSM 18205 chromosome, complete genome	0.018	26	3325514
25	CTCCTAGCCCAGGGCAACACCCTGGGTTAAGATGGACGCAAGCCTGCCGCCCTGTAAGGGCAAAAGCTTTCAAGTACCAAG	32.098765432098766	100.0	Segatella copri strain H-2489 chromosome	0.018	26	4231262
26	CTCCTAGCCCAGGGCAACACCCTGGGTTAGATAACAATCAGCAAGGTCGCCCTGAAAGGGCAAAAGCTTTGAATGCAAGAA	32.098765432098766	100.0	Segatella copri strain H-2383 chromosome	0.018	71	4454319
27	CTCCTAGCCCAGGGCAACACCCTGGGTTGTCATAGGCGCTAACCTGTCGCCCTGAAAGGGCAAAAGCTTTATTCACAATTA	32.098765432098766	100.0	MAG TPA_asm: Caudoviricetes sp. isolate ctgcc8, partial genome	0.018	26	170404
28	CTCCTAGCCCAGGGCAACACCCTGGGTATTAGGGCGTTGTCCCCCCCCTGCGCCCTGTAAGGGCAAAAGCCTTGAATATAT	32.098765432098766	100.0	MAG TPA_asm: Caudoviricetes sp. isolate ctgcc8, partial genome	0.018	26	170404
