## Supplemental File 5 for "Ultra-efficient, unified discovery from microbial sequencing with SPLASH and precise statistical assembly": upstream_anchtargs_Capsule_anch_counts_ge5_bestBLAST_out (Supplemental File 5H).txt

	target	compactor	pqc	pident	staxids	evalue	qstart	qend	sacc
0	CGTCTGCCCTTTCAG	ACCCAGGGTGTTGCCCTGGGCTAGGAGCGTCTGCCCTTTCAG	64.28571428571429	100.0	MAG TPA_asm: Caudoviricetes sp. isolate ctFvl3, partial genome	0.001	1	27	103202
1	CTACTGCCCTTTCAG	ACCCAGGGTGTTGCCCTGGGCTAGGAGCTACTGCCCTTTCAG	69.04761904761905	100.0	Segatella copri DSM 18205 chromosome, complete genome	9.53e-05	1	29	3325514
2	CTTATGCCCTTTCAG	ACCCAGGGTGTTGCCCTGGGCTAGGAGCTTATGCCCTTTCAG	64.28571428571429	100.0	MAG TPA_asm: Caudoviricetes sp. isolate ctFvl3, partial genome	0.001	1	27	103202
3	CTTCCGCCCTTTCAG	ACCCAGGGTGTTGCCCTGGGCTAGGAGCTTCCGCCCTTTCAG	64.28571428571429	100.0	MAG TPA_asm: Caudoviricetes sp. isolate ctFvl3, partial genome	0.001	1	27	103202
4	CTTCTGACCTTTCAG	ACCCAGGGTGTTGCCCTGGGCTAGGAGCTTCTGACCTTTCAG	90.47619047619048	92.105	Segatella copri strain H-2477 chromosome	0.006	1	38	4250144
5	CTTCTGCACTTTCAG	ACCCAGGGTGTTGCCCTGGGCTAGGAGCTTCTGCACTTTCAG	80.95238095238095	94.118	Segatella copri strain H-2477 chromosome	0.006	1	34	4250144
6	CTTCTGCCATTTCAG	ACCCAGGGTGTTGCCCTGGGCTAGGAGCTTCTGCCATTTCAG	59.523809523809526	100.0	Segatella copri strain H-2383 chromosome	0.023	11	35	4454319
7	CTTCTGCCCGTTACC	ACCCAGGGTGTTGCCCTGGGCTAGGAGCTTCTGCCCGTTACC	59.523809523809526	100.0	MAG TPA_asm: Caudoviricetes sp. isolate ctJSi2, partial genome	0.023	12	36	28377
8	CTTCTGCCCGTTCAG	ACCCAGGGTGTTGCCCTGGGCTAGGAGCTTCTGCCCGTTCAG	59.523809523809526	100.0	Segatella copri strain H-2477 chromosome	0.023	12	36	4250144
9	CTTCTGCCCTATCAG	ACCCAGGGTGTTGCCCTGGGCTAGGAGCTTCTGCCCTATCAG	59.523809523809526	100.0	Segatella copri strain H-2379 chromosome	0.023	12	36	4679183
10	CTTCTGCCCTGTACC	ACCCAGGGTGTTGCCCTGGGCTAGGAGCTTCTGCCCTGTACC	59.523809523809526	100.0	Segatella copri strain H-2489 chromosome	0.023	12	36	4231262
11	CTTCTGCCCTGTCAG	ACCCAGGGTGTTGCCCTGGGCTAGGAGCTTCTGCCCTGTCAG	59.523809523809526	100.0	Segatella copri DSM 18205 strain FDAARGOS_1573 chromosome, complete genome	0.023	12	36	3325535
12	CTTCTGCCCTTTAAG	ACCCAGGGTGTTGCCCTGGGCTAGGAGCTTCTGCCCTTTAAG	59.523809523809526	100.0	MAG TPA_asm: Caudoviricetes sp. isolate ctJSi2, partial genome	0.023	12	36	28377
13	CTTCTGCCCTTTACC	ACCCAGGGTGTTGCCCTGGGCTAGGAGCTTCTGCCCTTTACC	59.523809523809526	100.0	Segatella copri DSM 18205 chromosome, complete genome	0.023	12	36	3325514
14	CTTCTGCCCTTTCAG	ACCCAGGGTGTTGCCCTGGGCTAGGAGCTTCTGCCCTTTCAG	59.523809523809526	100.0	Segatella copri strain H-2379 chromosome	0.023	18	42	4679183
15	CTTCTGCCCTTTCCG	ACCCAGGGTGTTGCCCTGGGCTAGGAGCTTCTGCCCTTTCCG	59.523809523809526	100.0	Segatella copri strain HDE06 chromosome, complete genome	0.023	14	38	4260683
16	CTTCTGCCCTTTCTG	ACCCAGGGTGTTGCCCTGGGCTAGGAGCTTCTGCCCTTTCTG	59.523809523809526	100.0	Segatella copri strain H-2477 chromosome	0.023	12	36	4250144
17	CTTTTGCCCGTTCAG	ACCCAGGGTGTTGCCCTGGGCTAGGAGCTTTTGCCCGTTCAG	73.80952380952381	96.774	Segatella copri strain H-2379 chromosome	0.001	12	42	4679183
18	CTTTTGCCCTTTCAG	ACCCAGGGTGTTGCCCTGGGCTAGGAGCTTTTGCCCTTTCAG	64.28571428571429	100.0	MAG TPA_asm: Caudoviricetes sp. isolate ctFvl3, partial genome	0.001	1	27	103202
19	CTTCTGCCCTTACAG	ACCCAGGGTGTTGCCCTGGGCTAGGAGCTTCTGCCCTTACAG	59.523809523809526	100.0	MAG TPA_asm: Caudoviricetes sp. isolate ctJSi2, partial genome	0.023	12	36	28377
20	CTTCTGGGCTTTCAG	ACCCAGGGTGTTGCCCTGGGCTAGGAGCTTCTGGGCTTTCAG	78.57142857142857	93.939	Segatella copri strain H-2477 chromosome	0.023	1	33	4250144
21	CTTCTTCCCTTTCAG	ACCCAGGGTGTTGCCCTGGGCTAGGAGCTTCTTCCCTTTCAG	64.28571428571429	100.0	MAG TPA_asm: Caudoviricetes sp. isolate ctFvl3, partial genome	0.001	1	27	103202
22	CTTTTGGGCCTTCAG	ACCCAGGGTGTTGCCCTGGGCTAGGAGCTTTTGGGCCTTCAG	59.523809523809526	100.0	Segatella copri strain H-2379 chromosome	0.023	18	42	4679183
23	TTTCTGCCCTTTACC	ACCCAGGGTGTTGCCCTGGGCTAGGAGTTTCTGCCCTTTACC	61.904761904761905	100.0	MAG TPA_asm: Caudoviricetes sp. isolate ctctC11, partial genome	0.006	11	36	107007
24	CTTTTACTTTTTTAC	ACCCAGGGTGTTGCCCTGGGCTAGGAGCTTTTACTTTTTTAC	71.42857142857143	96.667	Segatella copri strain H-2497 chromosome	0.006	1	30	4438848
25	CTTTTGGACCTTCAG	ACCCAGGGTGTTGCCCTGGGCTAGGAGCTTTTGGACCTTCAG	78.57142857142857	93.939	Segatella copri strain H-2489 chromosome	0.023	1	33	4231262
26	CTTCTGCCCCTTCAG	ACCCAGGGTGTTGCCCTGGGCTAGGAGCTTCTGCCCCTTCAG	59.523809523809526	100.0	Segatella copri strain H-2477 chromosome	0.023	12	36	4250144
27	CTTCTGGGCCTTCAG	ACCCAGGGTGTTGCCCTGGGCTAGGAGCTTCTGGGCCTTCAG	78.57142857142857	93.939	Segatella copri strain HDE06 chromosome, complete genome	0.023	1	33	4260683
28	CTTTTGACCTTTCAG	ACCCAGGGTGTTGCCCTGGGCTAGGAGCTTTTGACCTTTCAG	90.47619047619048	92.105	Segatella copri strain H-2379 chromosome	0.006	1	38	4679183
29	CTTCTGCCCCTGTCT	ACCCAGGGTGTTGCCCTGGGCTAGGAGCTTCTGCCCCTGTCT	59.523809523809526	100.0	Segatella copri strain H-2489 chromosome	0.023	12	36	4231262
30	TTTTTGGGCCTTCAG	ACCCAGGGTGTTGCCCTGGGCTAGGAGTTTTTGGGCCTTCAG	59.523809523809526	100.0	Segatella copri strain H-2383 chromosome	0.023	1	25	4454319
31	CTTTTAGGCCTTCAG	ACCCAGGGTGTTGCCCTGGGCTAGGAGCTTTTAGGCCTTCAG	69.04761904761905	96.552	Segatella copri strain YF2 chromosome	0.023	13	41	3748729
32	CTTTTGCCCTTACAG	ACCCAGGGTGTTGCCCTGGGCTAGGAGCTTTTGCCCTTACAG	64.28571428571429	100.0	MAG TPA_asm: Caudoviricetes sp. isolate ctFvl3, partial genome	0.001	1	27	103202
33	TTTCTGCCCTTACAG	ACCCAGGGTGTTGCCCTGGGCTAGGAGTTTCTGCCCTTACAG	61.904761904761905	100.0	MAG TPA_asm: Caudoviricetes sp. isolate ctctC11, partial genome	0.006	11	36	107007
