## Supplemental File 5 for "Ultra-efficient, unified discovery from microbial sequencing with SPLASH and precise statistical assembly": upstream_anchtargs_IBDMDB_anch_counts_ge5_bestBLAST_out (Supplemental File 5L).txt

	target	compactor	pqc	pident	staxids	evalue	qstart	qend	sacc
0	AACTATCTCTAACAG	ACCCAGGGTGTTGCCCTGGGCTAGGAGAACTATCTCTAACAG	59.523809523809526	100.0	Segatella copri DSM 18205 strain FDAARGOS_1573 chromosome, complete genome	0.023	1	25	3325535
1	GACTATCTCTAACAG	ACCCAGGGTGTTGCCCTGGGCTAGGAGGACTATCTCTAACAG	59.523809523809526	100.0	Segatella copri strain HDE06 chromosome, complete genome	0.023	3	27	4260683
2	GACTATCTCTGACAG	ACCCAGGGTGTTGCCCTGGGCTAGGAGGACTATCTCTGACAG	59.523809523809526	100.0	Segatella copri strain HDE06 chromosome, complete genome	0.023	3	27	4260683
3	GACTATCTTTGACAG	ACCCAGGGTGTTGCCCTGGGCTAGGAGGACTATCTTTGACAG	59.523809523809526	100.0	Segatella copri strain HDE06 chromosome, complete genome	0.023	3	27	4260683
4	GACTATCTTTGACCT	ACCCAGGGTGTTGCCCTGGGCTAGGAGGACTATCTTTGACCT	59.523809523809526	100.0	Segatella copri DSM 18205 chromosome, complete genome	0.023	1	25	3325514
5	GACTATTTCTGACAG	ACCCAGGGTGTTGCCCTGGGCTAGGAGGACTATTTCTGACAG	59.523809523809526	100.0	Segatella copri strain HDE06 chromosome, complete genome	0.023	3	27	4260683
6	AACTATCTCTGACAG	ACCCAGGGTGTTGCCCTGGGCTAGGAGAACTATCTCTGACAG	59.523809523809526	100.0	Segatella copri strain HDE06 chromosome, complete genome	0.023	3	27	4260683
7	AACTATCTTAGACAG	ACCCAGGGTGTTGCCCTGGGCTAGGAGAACTATCTTAGACAG	59.523809523809526	100.0	Segatella copri strain HDE06 chromosome, complete genome	0.023	3	27	4260683
8	AACTATCTTTGACAG	ACCCAGGGTGTTGCCCTGGGCTAGGAGAACTATCTTTGACAG	59.523809523809526	100.0	Segatella copri strain H-2497 chromosome	0.023	1	25	4438848
9	GACATACGATTCTAT	ACCCAGGGTGTTGCCCTGGGCTAGGAGGACATACGATTCTAT	59.523809523809526	100.0	Segatella copri strain H-2383 chromosome	0.023	1	25	4454319
10	GACTATCTCTGAAAG	ACCCAGGGTGTTGCCCTGGGCTAGGAGGACTATCTCTGAAAG	59.523809523809526	100.0	Segatella copri strain HDE06 chromosome, complete genome	0.023	3	27	4260683
11	GAATATCTCTGACAG	ACCCAGGGTGTTGCCCTGGGCTAGGAGGAATATCTCTGACAG	59.523809523809526	100.0	Segatella copri strain H-2497 chromosome	0.023	1	25	4438848
12	GATATAAGATTTTAC	ACCCAGGGTGTTGCCCTGGGCTAGGAGGATATAAGATTTTAC	59.523809523809526	100.0	Segatella copri DSM 18205 strain FDAARGOS_1573 chromosome, complete genome	0.023	1	25	3325535
13	GACAATCTCAGACAG	ACCCAGGGTGTTGCCCTGGGCTAGGAGGACAATCTCAGACAG	59.523809523809526	100.0	Segatella copri DSM 18205 strain FDAARGOS_1573 chromosome, complete genome	0.023	1	25	3325535
14	GACAATCTCTGACAG	ACCCAGGGTGTTGCCCTGGGCTAGGAGGACAATCTCTGACAG	59.523809523809526	100.0	Segatella copri DSM 18205 strain FDAARGOS_1573 chromosome, complete genome	0.023	1	25	3325535
15	GACAATCTTAGACAG	ACCCAGGGTGTTGCCCTGGGCTAGGAGGACAATCTTAGACAG	59.523809523809526	100.0	Segatella copri strain HDE06 chromosome, complete genome	0.023	3	27	4260683
16	GACATACGATTCTAC	ACCCAGGGTGTTGCCCTGGGCTAGGAGGACATACGATTCTAC	59.523809523809526	100.0	Segatella copri DSM 18205 strain FDAARGOS_1573 chromosome, complete genome	0.023	1	25	3325535
17	GACATACGATTTTAT	ACCCAGGGTGTTGCCCTGGGCTAGGAGGACATACGATTTTAT	59.523809523809526	100.0	Segatella copri strain H-2383 chromosome	0.023	1	25	4454319
18	GACTATCTCTGACCT	ACCCAGGGTGTTGCCCTGGGCTAGGAGGACTATCTCTGACCT	59.523809523809526	100.0	Segatella copri strain HDE06 chromosome, complete genome	0.023	3	27	4260683
