## Supplemental File 5 for "Ultra-efficient, unified discovery from microbial sequencing with SPLASH and precise statistical assembly": upstream_compactors_Capsule_anch_counts_ge5_bestBLAST_out (Supplemental File 5D).txt

	compactor	pqc	pident	staxids	evalue	qend	sacc
0	ACCCAGGGTGTTGCCCTGGGCTAGGAGCTTCTGCCCTTTACCTTTCCCTTCGGCCGGTGACCGTTGGTTCAGGGCGTATTG	32.098765432098766	100.0	Uncultured bacterium extrachromosomal DNA RGI01469	0.018	39	1621
1	ACCCAGGGTGTTGCCCTGGGCTAGGAGCTTCTGCCCTTTACCTTTCCCTTCGGCCGGTGACCGTTGGTTCAGGGCGTGAGG	32.098765432098766	100.0	Segatella copri strain YF2 chromosome	0.018	39	3748729
2	ACCCAGGGTGTTGCCCTGGGCTAGGAGCTTCTGCCCTTTACCTTTCCCTTCGGCCGGTGACCGTTGGTTCAGGGCGTGAGT	32.098765432098766	100.0	Segatella copri strain YF2 chromosome	0.018	39	3748729
3	ACCCAGGGTGTTGCCCTGGGCTAGGAGCTTCTGCCCTTTCAGGGCGCGTGGAGTCTTACATTCAAAATACAAAAGATTAGA	32.098765432098766	100.0	Segatella copri strain H-2477 chromosome	0.018	46	4250144
4	ACCCAGGGTGTTGCCCTGGGCTAGGAGCTTCTGCCCTTTCAGGGCGTATTCGTATAAATCTGCGTAATGTTATCTAACCCA	33.33333333333333	100.0	Segatella copri strain HDE06 plasmid unnamed, complete sequence	0.004	39	93148
5	ACCCAGGGTGTTGCCCTGGGCTAGGAGCTTCTGCCCTTTCAGGGCGTGTGGAGCTTGCAAGCGAAACTTGAGTATATTTTT	32.098765432098766	100.0	Segatella copri strain H-2379 chromosome	0.018	49	4679183
6	ACCCAGGGTGTTGCCCTGGGCTAGGAGCTTCTGCCCTTTCAGGGCGTGTGGGGCACGATGATATGTGGCGTATAGCCCTTT	32.098765432098766	100.0	Segatella copri strain H-2383 chromosome	0.018	49	4454319
7	ACCCAGGGTGTTGCCCTGGGCTAGGAGCTTCTGCCCTTTCAGGGCGTGTGGGGCATAGCCTCTGCCTTTTAGGACGCATGG	32.098765432098766	100.0	Segatella copri strain H-2489 chromosome	0.018	49	4231262
8	ACCCAGGGTGTTGCCCTGGGCTAGGAGCTTCTGCCCTTTCAGGGCGTGTGGGGCATTTCCCTAGAAGTGAAAGACGCTTTC	32.098765432098766	100.0	Segatella copri strain H-2383 chromosome	0.018	49	4454319
9	ACCCAGGGTGTTGCCCTGGGCTAGGAGCTTCTGCCCTTTCAGGGCGTGTGGGGTATCGCGAATGAAACCTCAGGGCATGTG	32.098765432098766	100.0	Segatella copri strain H-2489 chromosome	0.018	53	4231262
10	ACCCAGGGTGTTGCCCTGGGCTAGGAGCTTCTGCCCTTTCAGGGCGTGTTAGAATCTGAAGCAGAACTCAGCATCTGCCAT	32.098765432098766	100.0	Segatella copri strain H-2383 chromosome	0.018	49	4454319
11	ACCCAGGGTGTTGCCCTGGGCTAGGAGCTTCTGCCCTTTCAGGGCGTTTGGGTAAATCCTTGCGTGAGATTATGGCGTCCC	33.33333333333333	100.0	Segatella copri strain HDE06 plasmid unnamed, complete sequence	0.004	39	93148
12	ACCCAGGGTGTTGCCCTGGGCTAGGAGCTTTTGCCCTTTCAGGGCGTATGGCGGTGATGAGGGGCTTTTTCCTTTGCTTCG	40.74074074074074	96.97	Segatella copri strain H-2383 chromosome	0.000286	33	4454319
13	ACCCAGGGTGTTGCCCTGGGCTAGGAGCTTTTGCCCTTTCAGGGCGTATTGTACATTGTTGGTTTACCCAGGGTGTTGCCC	32.098765432098766	100.0	Segatella copri DSM 18205 strain FDAARGOS_1573 chromosome, complete genome	0.018	51	3325535
14	ACCCAGGGTGTTGCCCTGGGCTAGGAGCTTTTGGGCCTTCAGCCCGTTCTTAAACCACTTGTGAAAGTTCAGTATGGTATT	37.03703703703704	96.667	Segatella copri DSM 18205 chromosome, complete genome	0.018	30	3325514
15	ACCCAGGGTGTTGCCCTGGGCTAGGAGCTTCAGCCCTTTCAGGGCGTTTAGATGCAATCTATGGATGAGTCTGGTTCTTCT	37.03703703703704	100.0	Segatella copri strain H-2489 chromosome	7.24e-05	30	4231262
16	ACCCAGGGTGTTGCCCTGGGCTAGGAGCTTCTGCCCTTTCAGGGCGTGCTGCTGCAATGGATTGATTTTCAGGGCATGTTG	37.03703703703704	96.667	Segatella copri strain H-2383 chromosome	0.018	53	4454319
17	ACCCAGGGTGTTGCCCTGGGCTAGGAGCTTCTGCCCTTTCAGGGCGTGCTTCACAAATGCTAGTATTGTCTCAACGCCCCG	33.33333333333333	100.0	Segatella copri strain H-2383 chromosome	0.004	50	4454319
18	ACCCAGGGTGTTGCCCTGGGCTAGGAGCTTCTGCCCTTTCAGGGCGTGTGGAGTATGGAGCTTCTGCCCCTTCTGGGCGTA	33.33333333333333	100.0	Segatella hominis strain HDD12 chromosome, complete genome	0.004	53	3801778
19	ACCCAGGGTGTTGCCCTGGGCTAGGAGCTTCTGCCCTTTCAGGGCGTGTGGGGTATCGCGAATGAAACCTCAGGGCGTGTG	32.098765432098766	100.0	Segatella copri strain H-2379 chromosome	0.018	53	4679183
20	ACCCAGGGTGTTGCCCTGGGCTAGGAGCTTCTGCCCTTTCAGGGCGTGTGGGTGAAATCATCCACTTCAGTCCTTTATCGG	32.098765432098766	100.0	Segatella copri strain H-2379 chromosome	0.018	49	4679183
21	ACCCAGGGTGTTGCCCTGGGCTAGGAGCTTTTGCCCTTTCAGGGCGTATGGCGTCCCGGCAGAATTGCAAATTCGGCGAGA	40.74074074074074	96.97	Segatella copri strain H-2497 chromosome	0.000286	33	4438848
22	ACCCAGGGTGTTGCCCTGGGCTAGGAGCTTTTGCCCTTTCAGGGCGTGTGTGTAAAAAGAGAAAGGGCAATCAGATTGGAA	40.74074074074074	96.97	Segatella copri DSM 18205 chromosome, complete genome	0.000286	33	3325514
23	ACCCAGGGTGTTGCCCTGGGCTAGGAGCTTTTGCCCTTTCAGGGCGTGTTGGTGCTAGGAACTTCTGCCCTTTCAGGGCGT	40.74074074074074	96.97	Segatella copri DSM 18205 chromosome, complete genome	0.000286	33	3325514
24	ACCCAGGGTGTTGCCCTGGGCTAGGAGCTTCTGCCCTTTACCTTTCCCTTCGGCCGGTGACCGTTGGTTCAGGGCGTGTGG	32.098765432098766	100.0	Segatella copri strain YF2 chromosome	0.018	39	3748729
25	ACCCAGGGTGTTGCCCTGGGCTAGGAGCTTCTGCCCTTTCAGGGCGAGAGGCGTAAATTACTGAACTCTGCAAACCCTGAT	32.098765432098766	100.0	Segatella copri strain H-2477 chromosome	0.018	46	4250144
26	ACCCAGGGTGTTGCCCTGGGCTAGGAGCTTCTGCCCTTTCAGGGCGTACTGCTGCAATGGATGACAGCTCTTTCAGGGCGT	37.03703703703704	96.667	Segatella copri strain H-2383 chromosome	0.018	53	4454319
27	ACCCAGGGTGTTGCCCTGGGCTAGGAGCTTCTGCCCTTTCAGGGCGTATGGGGAATTCCTATTGCCTCAGGGCGTATGGGA	37.03703703703704	96.667	Segatella copri strain H-2383 chromosome	0.018	53	4454319
28	ACCCAGGGTGTTGCCCTGGGCTAGGAGCTTCTGCCCTTTCAGGGCGTATGGGGTAATTTCAACCGTACAGGTAGAAATTTG	37.03703703703704	96.667	Segatella copri strain H-2383 chromosome	0.018	53	4454319
29	ACCCAGGGTGTTGCCCTGGGCTAGGAGCTTCTGCCCTTTCAGGGCGTGCTGCTTGCGTTTCTCCCAAAAACAAACGCATAG	38.2716049382716	96.774	Segatella copri strain H-2489 chromosome	0.004	54	4231262
30	ACCCAGGGTGTTGCCCTGGGCTAGGAGCTTCTGCCCTTTCAGGGCGTGTGGGGCTTACTTGCGAAAGTTCAGTATATAATA	32.098765432098766	100.0	Segatella copri strain H-2379 chromosome	0.018	49	4679183
31	ACCCAGGGTGTTGCCCTGGGCTAGGAGCTTTTGGACCTTCAGCCCGTGCTTGAACCACATGCAAAAGTTCAATGATTTACT	37.03703703703704	96.667	Segatella copri DSM 18205 strain FDAARGOS_1573 chromosome, complete genome	0.018	30	3325535
32	ACCCAGGGTGTTGCCCTGGGCTAGGAGCTTCTGCCCCTTCAGGGCGTGTGGGGCAAATCTTGCTTCTGCCCCTTTACCTTT	37.03703703703704	96.667	MAG TPA_asm: Caudoviricetes sp. isolate ctkN94, partial genome	0.018	63	18708
33	ACCCAGGGTGTTGCCCTGGGCTAGGAGCTTCTGCCCTTTACCTTTCCCTTCGGCCGGTGACCGTTGGTTCAGGGCGTATGG	32.098765432098766	100.0	Segatella copri strain HDE06 chromosome, complete genome	0.018	39	4260683
34	ACCCAGGGTGTTGCCCTGGGCTAGGAGCTTCTGCCCTTTCAGGGCGTATTGCCGGAATTATAGTTCCTTCTTCTTTGCTTC	33.33333333333333	100.0	Segatella copri strain H-2477 chromosome	0.004	47	4250144
35	ACCCAGGGTGTTGCCCTGGGCTAGGAGCTTCTGCCCTTTCAGGGCGTATTGCTGCAATGGAGCTAGATTCTATCTAATACA	37.03703703703704	96.667	Segatella copri strain H-2379 chromosome	0.018	53	4679183
36	ACCCAGGGTGTTGCCCTGGGCTAGGAGCTTCTGCCCTTTCAGGGCGTCTGGATTTACTTATTCTCCACAAATAATCTGAAC	33.33333333333333	100.0	Segatella copri strain HDE06 plasmid unnamed, complete sequence	0.004	39	93148
37	ACCCAGGGTGTTGCCCTGGGCTAGGAGCTTCTGCCCTTTCAGGGCGTGCTGCTGCAATGGATTGATTTTCAGGGTATGCTG	37.03703703703704	96.667	Segatella copri strain H-2489 chromosome	0.018	53	4231262
38	ACCCAGGGTGTTGCCCTGGGCTAGGAGCTTCTGCCCTTTCAGGGCGTGCTGCTTCTGGAGCTTCTGCCCTTACAGGGCGTG	32.098765432098766	100.0	Segatella copri strain H-2383 chromosome	0.018	60	4454319
39	ACCCAGGGTGTTGCCCTGGGCTAGGAGCTTCTGCCCTTTCAGGGCGTGTGGAGCATACTTGTGAAATTTAGTAAATAATTT	32.098765432098766	100.0	Segatella copri strain H-2489 chromosome	0.018	49	4231262
40	ACCCAGGGTGTTGCCCTGGGCTAGGAGCTTCTGCCCTTTCAGGGCGTGTGGCGCTTACATGCGAAACTTGAGTTAACTATT	32.098765432098766	100.0	Segatella copri strain H-2489 chromosome	0.018	49	4231262
41	ACCCAGGGTGTTGCCCTGGGCTAGGAGCTTCTGCCCTTTCAGGGCGTGTGGGGCAAGCAGGGAAATCTAGGAGCTTCTGCC	32.098765432098766	100.0	Segatella copri strain H-2379 chromosome	0.018	49	4679183
42	ACCCAGGGTGTTGCCCTGGGCTAGGAGCTTCTGCCCTTTCAGGGCGTGTGGGGCAATCTTCCTTCTGCCCTTAACCTTTTA	32.098765432098766	100.0	Segatella copri strain H-2379 chromosome	0.018	49	4679183
43	ACCCAGGGTGTTGCCCTGGGCTAGGAGCTTCTGCCCTTTCAGGGCGTTTAGATGCAATCTATGGATGAGTTTGGTTCTTCT	33.33333333333333	100.0	Segatella copri strain HDE06 plasmid unnamed, complete sequence	0.004	39	93148
44	ACCCAGGGTGTTGCCCTGGGCTAGGAGCTTTTGCCCTTTCAGGGCGTGCGGTCTAGCCCCTCTTAATCGTCATTTTACCCT	40.74074074074074	96.97	Segatella copri strain H-2489 chromosome	0.000286	33	4231262
45	ACCCAGGGTGTTGCCCTGGGCTAGGAGCTTTTGCCCTTTCAGGGCGTGCTGTTGTTGTGTTGAATTTACATCTGTGAGAAT	32.098765432098766	100.0	Segatella copri strain HDE06 chromosome, complete genome	0.018	51	4260683
46	ACCCAGGGTGTTGCCCTGGGCTAGGAGCTTTTGGGCCTTCAGCACGTGTTTGAACCACATGCAAAAGTTCAATGATTTACT	37.03703703703704	96.667	Segatella copri strain H-2497 chromosome	0.018	30	4438848
47	ACCCAGGGTGTTGCCCTGGGCTAGGAGCTTCTGCCCCTTCAGGGCGTGTGGGGCTAGCCGAAAGGGTGCAGCCGCAAAGAA	33.33333333333333	100.0	Segatella copri strain HDE06 chromosome, complete genome	0.004	54	4260683
48	ACCCAGGGTGTTGCCCTGGGCTAGGAGCTTCTGCCCTTTACCTTTCCCTTCGGCCGGTGACCGTTGGTTCAGGGCGTTTAG	32.098765432098766	100.0	Segatella copri strain HDE06 chromosome, complete genome	0.018	39	4260683
49	ACCCAGGGTGTTGCCCTGGGCTAGGAGCTTCTGCCCTTTCAGGGCGTATTGCTAGAATTACAATTCCTTCTTCTTTTCTTC	37.03703703703704	96.667	Segatella copri strain H-2383 chromosome	0.018	53	4454319
50	ACCCAGGGTGTTGCCCTGGGCTAGGAGTTTTTGGGCCTTCAGCCCGTGCTTGAACCACATGCAAAAGTTCAATGATTTACT	32.098765432098766	100.0	Segatella copri strain H-2379 chromosome	0.018	27	4679183
51	ACCCAGGGTGTTGCCCTGGGCTAGGAGCTTCTGCCCTTTCAGGGCGTGCTGCTTCTAGAGCTTTGAGTCTTCAGGGCGTGT	33.33333333333333	100.0	Segatella copri strain HDE06 plasmid unnamed, complete sequence	0.004	39	93148
52	ACCCAGGGTGTTGCCCTGGGCTAGGAGCTTCTGCCCTTTCAGGGCGTATGGGGCTTACTTGCGAAATTTAGTAAATAATTT	38.2716049382716	96.774	Segatella copri strain H-2497 chromosome	0.004	54	4438848
53	ACCCAGGGTGTTGCCCTGGGCTAGGAGCTTCTGCCCTTACAGGGTGTGCTGACTATACATTTCTGGGCGTGTGGGTTTTAC	32.098765432098766	100.0	Segatella copri strain H-2383 chromosome	0.018	36	4454319
54	ACCCAGGGTGTTGCCCTGGGCTAGGAGCTTCTGCCCTTTCAGGGCGTGTGGGGCAAACGATCTTTGCGTGTGAAGCAAACT	32.098765432098766	100.0	Segatella copri strain H-2379 chromosome	0.018	49	4679183
55	ACCCAGGGTGTTGCCCTGGGCTAGGAGCTTCTGCCCTTTCAGGGCGTGTGGGGCAATCTTCCTTCTGCCCTAAACCTTTTA	32.098765432098766	100.0	Segatella copri strain HDE06 chromosome, complete genome	0.018	51	4260683
56	ACCCAGGGTGTTGCCCTGGGCTAGGAGCTTTTGGGCCTTCAGCCCGTGCTTGAACCACATGCAAAAGTTCAATGATTTACT	37.03703703703704	96.667	Segatella copri strain H-2383 chromosome	0.018	30	4454319
57	ACCCAGGGTGTTGCCCTGGGCTAGGAGCTTTTGCCCTTACAGGGCGCTTTGCTGATTGCCATTATAACCCAGGGTGTTGCC	33.33333333333333	100.0	MAG TPA_asm: Caudoviricetes sp. isolate ctFvl3, partial genome	0.004	27	103202
58	ACCCAGGGTGTTGCCCTGGGCTAGGAGCTTTTGGGCCTTCAGCCCGTGCTTGAATCACATGAAAAAGTTCAATGATTTTCT	37.03703703703704	96.667	Segatella copri DSM 18205 chromosome, complete genome	0.018	30	3325514
59	ACCCAGGGTGTTGCCCTGGGCTAGGAGCTTCTGCCCTTACAGGGCGTGCTGACTATACTTTTCTGGGCGTGTGGGGTTTAC	32.098765432098766	100.0	Segatella copri strain HDE06 plasmid unnamed, complete sequence	0.018	38	93148
60	ACCCAGGGTGTTGCCCTGGGCTAGGAGCTTCTGCCCTTTCAGGGCGTATGGGCTAGAACTTATAGGCAGCCGAGGCTGTGA	33.33333333333333	100.0	Segatella copri strain HDE06 plasmid unnamed, complete sequence	0.004	39	93148
61	ACCCAGGGTGTTGCCCTGGGCTAGGAGCTTCTGCCCTTTCAGGGCGTATTCGTATAAATCTGCGTAATCTGCGAAATCTGC	32.098765432098766	100.0	Ardenticatena sp. Cfx-K strain Cfx-K genome assembly, chromosome: II	0.018	81	1004044
62	ACCCAGGGTGTTGCCCTGGGCTAGGAGCTTCTGCCCTTTCAGGGCGTGAGGAGTAAAGCATGCTTCTGCCCTTTACCTTTC	33.33333333333333	100.0	Segatella copri strain HDE06 plasmid unnamed, complete sequence	0.004	39	93148
63	ACCCAGGGTGTTGCCCTGGGCTAGGAGCTTCTGCCCTTTCAGGGCGTGTGGAGTATGGAGCTTCTGCCCCTTCAGGGCGTA	33.33333333333333	100.0	Segatella hominis strain HDD12 chromosome, complete genome	0.004	53	3801778
64	ACCCAGGGTGTTGCCCTGGGCTAGGAGCTTCTGCCCTTTCAGGGCGTGTGGGGCAATCTGGTCTTTTTATTGCATTAATCC	32.098765432098766	100.0	Segatella copri strain H-2489 chromosome	0.018	49	4231262
65	ACCCAGGGTGTTGCCCTGGGCTAGGAGCTTCTGCCCTTTCAGGGCGTGTTAGAAGCGGAAGCAGAACTCAGCGTCTGCCAT	32.098765432098766	100.0	Segatella copri strain H-2383 chromosome	0.018	49	4454319
66	ACCCAGGGTGTTGCCCTGGGCTAGGAGCTTCTGCCCTTTCAGGGCGTTTAGATGCAATCTATGGATGAGTCTGGTTCTTCT	33.33333333333333	100.0	Segatella copri strain H-2477 chromosome	0.004	47	4250144
67	ACCCAGGGTGTTGCCCTGGGCTAGGAGCTTCTGGGCTTTCAGCCCGTGTGGGGCTTTCGTTTATTTCACCGGATAATCATA	66.66666666666666	87.037	Segatella copri strain H-2477 chromosome	0.018	54	4250144
68	ACCCAGGGTGTTGCCCTGGGCTAGGAGCTTTTGCCCTTTCAGGGCGTGTGTGTAAAAAGAGAAAGGGCAATCAGATTGGGA	40.74074074074074	96.97	Segatella copri strain H-2383 chromosome	0.000286	33	4454319
69	ACCCAGGGTGTTGCCCTGGGCTAGGAGTTTCTGCCCTTTACCTTTCCCTTCGGCCGGTGACCGTTGGTTCAGGGCGTATGG	32.098765432098766	100.0	MAG TPA_asm: Caudoviricetes sp. isolate ctctC11, partial genome	0.018	36	107007
70	ACCCAGGGTGTTGCCCTGGGCTAGGAGCTTCTGCCCCTTCAGGGCGTGTGGGGCAAGCCGAAAGGGTGCAGCCGAAATATA	33.33333333333333	100.0	Segatella copri strain H-2497 chromosome	0.004	39	4438848
